# Publicly available transcriptomes provide the opportunity for dual RNA-Seq meta-analysis in *Plasmodium* infection

**DOI:** 10.1101/576116

**Authors:** Parnika Mukherjee, Gaétan Burgio, Emanuel Heitlinger

**Affiliations:** Department of Molecular Parasitology, Humboldt University Berlin, Germany; Research Group Ecology and Evolution of Molecular Parasite-Host Interactions, Leibniz-Institute for Zoo and Wildlife Research (IZW), Berlin, Germany; Department of Immunology and Infectious Diseases, John Curtin School of Medical Research, Australian National University, Canberra, ACT, Australia

## Abstract

Dual RNA-Seq is the simultaneous transcriptomic analysis of interacting symbionts, for example, in malaria. Potential cross-species interactions identified by correlated gene expression might highlight interlinked signaling, metabolic or gene regulatory pathways in addition to physically interacting proteins. Often, malaria studies address one of the interacting organisms – host or parasite – rendering the other “contamination”. Here we perform a meta-analysis using such studies for cross-species expression analysis.

We screened experiments for gene expression from host and *Plasmodium*. Out of 171 studies in *Homo sapiens, Macaca mulatta* and *Mus musculus*, we identified 63 potential studies containing host and parasite data. While 16 studies (1950 samples) explicitly performed dual RNA-Seq, 47 (1398 samples) originally focused on one organism. We found 915 experimental replicates from 20 blood studies to be suitable for co-expression analysis and used orthologs for meta-analysis across different host-parasite systems. Centrality metrics from the derived gene expression networks correlated with gene essentiality in the parasites. We found indications of host immune response to elements of the *Plasmodium* protein degradation system, an antimalarial drug target. We identified well-studied immune responses in the host with our co-expression networks as our approach recovers known broad processes interlinked between hosts and parasites in addition to individual host and parasite protein associations.

The set of core interactions represents commonalities between human malaria and its model systems for prioritization in laboratory experiments. Our approach might also allow insights into the transferability of model systems for different pathways in malaria studies.

**Importance:** Malaria still causes about 400,000 deaths a year and is one the most studied infectious diseases. The disease is studied in mice and monkeys as lab models to derive potential therapeutic intervention in human malaria. Interactions between *Plasmodium* spp. and its hosts are either conserved across different host-parasite systems or idiosyncratic to those systems. Here we use correlation of gene expression from different RNA-Seq studies to infer common host-parasite interactions across human, mouse and monkey studies. We, firstly, find a set of very conserved interactors, worth further scrutiny in focussed laboratory experiments. Secondly, this work might help assess to which extent experiments and knowledge on different pathways can be transferred from models to humans for potential therapy.
