## Supplementary material for "Publicly available transcriptomes provide the opportunity for dual RNA-Seq meta-analysis in *Plasmodium* infection": Malaria_DualRNAseq_SupplementaryInfo: SupplementaryTable1_Metadata.xlsx

### Sheet: Description
Supplementary Table 1: Metadata of 63 studies used in the meta-analysis

### Sheet: Table S1. Study metadata
Host	Parasite	Study	Pre_processing	Literature	Tissue_sequenced	Target	Sequencing_platform	Sequencing_depth_range	RNA_extraction_protocol	rRNA_and_globin_mRNA_depletion	Library_selection	cDNA_library_preparation
human	Pfalciparum	DRP000987	dual	https://doi.org/10.1101/gr.158980.113	blood	both	Illumina Genome Analyzer Iix, single-end	8184369 - 115354251	PAXgene Blood RNA Kit (BD)		RT_PCR	TruSeq RNA-seq kit (Illumina)
human	Pfalciparum	DRP001953	dual	https://doi.org/10.1101/gr.158980.113	blood	both	Illumina Genome Analyzer Iix, single-end	14718896 - 48959772	PAXgene Blood RNA Kit (BD)		cDNA
human	Pvivax	ERP017542	enriched/depleted	https://www.ncbi.nlm.nih.gov/sra/?term=ERP017542	blood	parasite	Illumina MiSeq, paired- end	11125909 - 32085569			cDNA
human	Pfalciparum	ERP023982	enriched/depleted	https://www.ncbi.nlm.nih.gov/sra/?term=ERP023982	blood	parasite	Illumina HiSeq 2500, paired-end	8527 - 62218394	QIAGEN RNeasy	Ambion human Globin clear kit	Oligo_dT	NEBnext Ultra Directional RNA Library Prep Kit
human	Pberghei	ERP105548	native	https://www.ncbi.nlm.nih.gov/sra/?term=ERP105548	liver	parasite	Illumina HiSeq 2500, paired-end	34165157 - 61838703			Oligo-dT
human	Pfalciparum	ERP106451	dual	https://doi.org/10.1126/scitranslmed.aar3619	blood	both	Illumina HiSeq 2500, paired-end	8835331 - 86104576	PAXgene blood RNA kit (Qiagen)	Globin-Zero Gold kit (Epicentre)	random	ScriptSeq v2 RNA-seq library preparation kit (Illumina)
human	Pfalciparum	ERP107298	enriched/depleted	https://www.ncbi.nlm.nih.gov/sra/?term=ERP107298	blood	parasite	Illumina NextSeq 500, paired-end	15024767 - 21608072			other
human	Pfalciparum	SRP029990	native	https://doi.org/10.1038/srep31291	blood	host	Illumina HiSeq 2000, paired-end	32489665 - 105696186	Ovation (Nugen)	Ribo-zero (Epicentre); Globinclear (Life Technologies)	cDNA	standard Illumina protocols
human	Pfalciparum	SRP032775	native	https://doi.org/10.1038/srep31291	blood	host	Illumina HiSeq 2000, paired-end	5476 - 113127287	PAXgene Blood miRNA Kit (Qiagen); Tempus Spin RNA isolation kit (Thermo Fisher)	ScriptSeq™ Complete Gold Kit:Illumina	cDNA	TruSeq Nano Kit (Illumina), ScriptSeq v2 kit with barcode adapters (Epicentre)
human	Pberghei	SRP034011	native	https://doi.org/10.1074/jbc.M114.588129	liver	host	Illumina Genome Analyzer Iix, single-end	34631833 - 35963791	Trizol method		cDNA	Truseq standed RNA sample preparation kit (FC-122-1001)
human	Pvivax	SRP056443	native	https://doi.org/10.1371/journal.pntd.0003978	blood	host	Illumina HiSeq 2500, paired-end	415781 - 3827785	TempusTM Blood RNA Tube isolation kits (Applied Biosystems)		cDNA	Illumina RNA seq kit
human	Pfalciparum	SRP059851	native	https://www.ncbi.nlm.nih.gov/sra/?term=SRP059851	blood	host	Illumina HiSeq 2000, paired-end	30294766 - 130307619			RT-PCR
human	Pberghei	SRP071199	dual	https://www.ncbi.nlm.nih.gov/sra/?term=SRP071199	liver	both	Illumina HiSeq 2000, single-end	7930508 - 41705081	Qiagen miRNEasy kit		cDNA	standard Illumina protocols
human	Pvivax	SRP081020	native	https://doi.org/10.1101/501957	blood	host	Illumina HiSeq 2500, single-end	24212530 - 49922346	TempusTM Blood RNA Tube isolation kits (Applied Biosystems)		cDNA	Illumina TruSeq RNA Sample Prep Guide: Low Throughput (LT) Protocol.
human	Pfalciparum	SRP083918	native	https://www.ncbi.nlm.nih.gov/sra/?term=SRP083918	blood	host	Illumina HiSeq 2000, paired-end	39471561 - 73751945	PAXgene miRNA kit		cDNA	standard Illumina protocols
human	Pfalciparum	SRP091969	enriched/depleted	https://doi.org/10.1073/pnas.1708383114	blood	host	Illumina HiSeq 2000, single-end	16823628 - 28874602	Quiagen RNeasy Plus Micro Kit		cDNA	TruSeq Poly A Stranded mRNA kit
human	Pfalciparum	SRP102683	native	https://doi.org/10.1371/journal.pone.0199392	blood	host	Illumina HiSeq 2000, paired-end	29279688 - 41268931	PAXgene Blood Kit (PreAnalytiX)	GLOBINclear Human kit (Ambion)	cDNA	TruSeq Stranded mRNA Library Prep Kit (Illumina)
human	Pvivax	SRP108632	native	https://doi.org/10.1038/s41598-017-07275-9	blood	parasite	Illumina HiSeq 2500, paired-end	174593 - 437202828	Zymo Direct-zol kit	Illumina TruSeq stranded total RNA kit and Ribo-Zero and globin reduction	random	Illumina TruSeq stranded mRNA kit
human	Pberghei	SRP110282	dual	https://doi.org/10.1038/s41467-019-08349-0	liver	both	Illumina HiSeq 2500, single-end	16014157 - 63391464	Qiagen miRNEasy kit		RT-PCR	Illumina’s TruSeq Stranded Total RNA Sample Prep Kit
human	Pfalciparum	SRP110609	enriched/depleted	https://doi.org/10.7554/eLife.29156	blood	host	Illumina HiSeq 2500, paired-end	12521722 - 28528284	llPrep DNA/RNA Micro Kit (Qiagen)		cDNA	standard Illumina protocols
human	Pvivax	SRP126641	native	https://doi.org/10.1016/j.chom.2018.01.002	liver	parasite	Illumina HiSeq 2000, single-end	25514064 - 31142267	TRIzol® (Invitrogen)		cDNA	SuperScript II (Invitrogen)
human	Pfalciparum	SRP143373	enriched/depleted	https://www.ncbi.nlm.nih.gov/sra/?term=SRP143373	blood	parasite	Illumina MiSeq, paired- end	1044149 - 3644927	Trizol		cDNA	Illumina TruSeq stranded RNA library Prep Kit
macaque	Pcynomolgi	ERP020067	native	https://doi.org/10.1111/cmi.12735	liver	parasite	NextSeq 500, single-end	9270756 - 74545605	NucleoSpin RNA XS kit (Macherey‐Nagel)		random	Nextera XT DNA Library Preparation Kit (Illumina)
macaque	Pcynomolgi	SRP096160	native	https://doi.org/10.7554/eLife.29605	liver	parasite	Illumina HiSeq 2500, paired-end	174865 – 437302828	SMART-seq v4 Ultra Low Input RNA Kit		cDNA	SMART-Seq v4 Ultra Low Input RNA Kit (Clontech)
macaque	Pcoatneyi	SRP106638	dual	https://doi.org/10.1186/s12936-016-1480-6	bmarrow	both	Illumina HiSeq 2000, paired-end	19401997 - 141208227	Qiagen RNEasy Mini-Plus	Tempus-Spin RNA isolation kits	cDNA	Illumina TruSeq Stranded mRNA Sample Prep kit
macaque	Pcynomolgi	SRP108356	dual	https://doi.org/10.1186/s12936-016-1480-6	blood	both	Illumina HiSeq 2000, paired-end	10385469 - 134790275	Tempus-Spin RNA isolation kit		cDNA	Illumina TruSeq Stranded mRNA Sample Prep kit
macaque	Pcoatneyi	SRP116117	dual	https://www.ncbi.nlm.nih.gov/sra/?term=SRP116117	bmarrow	both		11571727 - 117876148
macaque	Pcoatneyi	SRP116593	dual	https://www.ncbi.nlm.nih.gov/sra/?term=SRP116593	blood	both	Illumina HiSeq 1000, paired-end	12531960 - 90535558	Tempus-Spin RNA isolation kit		cDNA	Illumina TruSeq Stranded mRNA Sample Prep kit
macaque	Pcynomolgi	SRP116793	dual	https://www.ncbi.nlm.nih.gov/sra/?term=SRP116793	blood	both	Illumina HiSeq 3000, paired-end	5093295 - 24907561	Tempus-Spin RNA isolation kit		cDNA	Illumina TruSeq Stranded mRNA Sample Prep kit
macaque	Pcynomolgi	SRP118503	dual	https://www.ncbi.nlm.nih.gov/sra/?term=SRP118503	blood	both	Illumina HiSeq 3000, paired-end	14661176 - 21932925	Tempus-Spin RNA isolation kit		cDNA	Illumina TruSeq Stranded mRNA Sample Prep kit
macaque	Pcynomolgi	SRP118827	dual	https://www.ncbi.nlm.nih.gov/sra/?term=SRP118827	blood	both	Illumina HiSeq 3000, paired-end	5374636 - 67340203	Tempus-Spin RNA isolation kit		cDNA	Illumina TruSeq Stranded mRNA Sample Prep kit
macaque	Pcynomolgi	SRP118996	dual	https://www.ncbi.nlm.nih.gov/sra/?term=SRP118996	blood	both	Illumina HiSeq 3000, paired-end	12097247 - 67511518	Tempus-Spin RNA isolation kit		cDNA	Illumina TruSeq Stranded mRNA Sample Prep kit
mouse	Pyoelii	ERP000634	enriched/depleted	https://doi.org/10.1371/journal.ppat.1001288	blood	parasite	Illumina Genome Analyzer II, paired-end	20861947 - 31136696	Trizol (Invitrogen Life Technologies)		cDNA	Illumina RNA-seq protocol
mouse	Pchabaudi	ERP000983	enriched/depleted	https://doi.org/10.1186/1471-2164-13-125	blood	parasite	Illumina HiSeq 2000, paired-end	14293449 - 31548545	guanidinium thiocyanate-phenol-chloroform extraction		cDNA
mouse	Pchabaudi	ERP001696	enriched/depleted	https://doi.org/10.1038/nature12231	blood	parasite	Illumina HiSeq 2000, paired-end	10531926 - 26962181	as described in https://doi.org/10.1016/S0166-6851(99)00193-0		cDNA	NEBNext mRNA library kit for Illumina (New England Biolabs)
mouse	Pchabaudi	ERP002116	dual	https://www.ncbi.nlm.nih.gov/sra/?term=ERP002116	spleen	both	Illumina HiSeq 2500, paired-end	2673905 - 19320969			cDNA
mouse	Pchabaudi	ERP002273	enriched/depleted	https://www.ncbi.nlm.nih.gov/sra/?term=ERP002273	blood	parasite	Illumina HiSeq 2500, paired-end	3274707 - 13386128			cDNA
mouse	Pchabaudi	ERP004042	dual	https://www.ncbi.nlm.nih.gov/sra/?term=ERP004042	spleen	both	Illumina HiSeq 2500, paired-end	741179 - 32776544			cDNA
mouse	Pberghei	ERP004598	enriched/depleted	https://doi.org/10.1016/j.chom.2014.05.020	blood	parasite	Illumina HiSeq 2000, paired-end	4258724 - 65190864	RNeasy purification kit (Qiagen)		random	TruSeq Stranded mRNA Sample Prep Kit LT (Illumina)
mouse	Pchabaudi	ERP005730	enriched/depleted	https://www.ncbi.nlm.nih.gov/sra/?term=ERP005730	spleen	host	Illumina HiSeq 2500, paired-end	5209594 - 22878121			cDNA
mouse	Pberghei	ERP106769	native	https://www.ncbi.nlm.nih.gov/sra/?term=ERP106769	brain	host	Illumina HiSeq 2500, paired-end	5761623 - 35189895	RNeasy kits (Qiagen)		random	Truseq stranded mRNA Assay
mouse	Pchabaudi	ERP110375	enriched/depleted	https://doi.org/10.12688/wellcomeopenres.14797.2	blood	parasite	Illumina HiSeq 4000, paired-end	22327247 - 70164304	RiboPure RNA Purification Kit (Ambion)	Illumina Truseq and Ribo-Zero Gold kit	cDNA	Illumina TruSeq Stranded kit
mouse	Pyoelii	SRP018945	native	https://doi.org/10.1016/j.celrep.2014.03.018	liver	host	Illumina Genome Analyzer, paired-end	31460412 - 37274788	Qiagen RNeasy Miniprep Kit with an added DNaseI treatment module		cDNA	Illumina TruSeq RNA sample preparation kit
mouse	Pyoelii	SRP066796	enriched/depleted	https://doi.org/10.1186/s12936-015-1081-9	blood	parasite	Illumina HiSeq 2000, paired-end	7350699 - 14126538	Trizol RNA Extraction Kit (Life technologies, Carlsbad, CA, USA)		cDNA	NEBNext UltraTM Directional RNA Library Prep Kit for Illumina
mouse	Pberghei	SRP072526	native	https://doi.org/10.1038/ni.3581	brain	host	Illumina HiSeq 2500, paired-end	14717180 - 48246618	Trizol-chloroform (Life Technologies)	rRNA depletion	cDNA	Illumina TruSeq Stranded Total RNA Library preparation kit
mouse	Pberghei	SRP099925	enriched/depleted	https://doi.org/10.1186/s12864-017-4100-0	blood	parasite	Illumina HiSeq 2500, paired-end	13486772 - 14416106	ISOLATE II RNA Mini Kit (Bioline, Australia)		Poly-A	poly-A enrichment
mouse	Pberghei	SRP109709	enriched/depleted	https://www.ncbi.nlm.nih.gov/sra/?term=SRP109709	blood	parasite	Illumina HiSeq 2500, paired-end	13122817 - 15666448			Poly-A
mouse	Pyoelii	SRP112213	enriched/depleted	https://www.ncbi.nlm.nih.gov/sra/?term=SRP112213	blood	parasite	Illumina HiSeq 2500, single-end	22212800 - 27670354	QIAgen RNeasy Kit (QIAgen)		cDNA	Illumina TruSeq Stranded mRNA Library Prep Kit
mouse	Pchabaudi	SRP123516	enriched/depleted	https://doi.org/10.1038/s41590-018-0083-5	spleen	host	Illumina HiSeq 2500, single-end	21155335 - 30357521	RNeasy Mini Kit (Qiagen)		cDNA	TruSeq RNA Sample Preparation Kit V2 (Illumina)
mouse	Pchabaudi	SRP127469	enriched/depleted	https://doi.org/10.1016/j.immuni.2018.01.009	spleen	host	Illumina HiSeq 4000, paired-end	15057964 - 35296379	RNeasy Plus Micro Kit (Qiagen).	RiboGone Mammalian rRNA Depletion Kit (Clontech)	cDNA	SMARTer Stranded RNA-Seq Kit (Clontech)
mouse	Pberghei	SRP131276	enriched/depleted	https://doi.org/10.1016/j.immuni.2018.03.012	brain	host	Illumina HiSeq 2500, paired-end	45162152 - 55704204	RNAeasy kit (Qiagen)		cDNA	using standard Illumina protocols
mouse	Pchabaudi	SRP131855	native	https://doi.org/10.1016/j.chom.2018.04.016	liver	host	NextSeq 500, single-end	21902267 - 40570910	Qiagen Rneasy mini kit		cDNA	TruSeq Stranded mRNA Kit (Illumina)
mouse	Pyoelii	SRP150689	native	https://doi.org/10.1016/j.celrep.2018.11.059	liver lungs spleen	host	Illumina HiSeq 2000, paired-end	15755917 - 28431311	Arcturus PicoPure RNA Isolation Kit (Thermo Fisher Scientific)		cDNA	SMARTSeq v2 protocol (Picelli et al., 2014)
mouse	Pyoelii	SRP164767	native	https://www.ncbi.nlm.nih.gov/sra/?term=SRP164767	bmarrow	host	HiSeq X Ten, paired-end	17781591 - 27895652	Trizol		cDNA	NEBNext Ultra RNA Library Prep Kit for Illumina
mouse	Pyoelii	SRP164768	native	https://www.ncbi.nlm.nih.gov/sra/?term=SRP164768	spleen	host	HiSeq X Ten, paired-end	27530799 - 30159996	Trizol		cDNA	NEBNext Ultra RNA Library Prep Kit for Illumina
mouse	Pchabaudi	SRP261098	native	https://www.ncbi.nlm.nih.gov/sra/?term=srp261098	liver	host	Illumina HiSeq 4000	2699068 - 25293070	TRIzol		cDNA	TruSeq RNA Library Prep Kit v2
human	Pberghei	SRP250329	native	https://mbio.asm.org/content/11/1/e03234-19	liver	parasite	Illumina HiSeq 4000	24142405 - 87524601	SMART-seq v4 Ultra Low Input RNA Kit		cDNA	SMART-seq v4 Ultra Low Input RNA Kit
human	Pberghei	ERP109432	native	https://www.frontiersin.org/articles/10.3389/fmicb.2019.00127/full#h3	liver	parasite	Illumina HiSeq 3000	14921454 - 24235488	TRIzol		Poly-A	NEBNext Ultra II RNA Library Prep
mouse	Pyoelii	SRP171171	enriched/depleted	https://pubmed.ncbi.nlm.nih.gov/30905437/	liver	host	Illumina HiSeq 2500	16933511 - 22684599	TRIzol+RNAeasy kit (Qiagen)		cDNA	Clontech StrandedRNA Pico Mammalian kit
human	Pfalciparum	SRP233153	dual	https://msystems.asm.org/content/5/4/e00116-20#sec-8	blood	both	Illumina HiSeq 4000	34225837 - 67050368	Qiagen Blood RNA kit	TruSeq Stranded RNA kit (Illumina)	Poly-A	TruSeq RNA sample preparation v2 kit (Illumina)
mouse	Pchabaudi	SRP201249	native	https://pubmed.ncbi.nlm.nih.gov/32488076/	blood	parasite	Illumina HiSeq 4000	141 - 161460988	TRIzol		cDNA	TruSeq Stranded mRNA Sample Prep Kit LS (Illumina)
human	Pvivax	ERP108490	native	https://www.ncbi.nlm.nih.gov/sra/?term=ERP108490	blood	host	Illumina HiSeq 4000	26853921 - 36549438	QIAamp RNA blood mini kit	Epicentre Globin-Zero Gold kit	size fractionation	NEBNext Ultra Directional protocol
human	Pvivax	ERP114892	native	https://www.ncbi.nlm.nih.gov/sra/?term=ERP114892	blood	parasite	Illumina HiSeq 2000	26219613 - 32085569			cDNA
