## Supplementary material for "Publicly available transcriptomes provide the opportunity for dual RNA-Seq meta-analysis in *Plasmodium* infection": Malaria_DualRNAseq_SupplementaryInfo: SupplementaryTable4_ParasiteModels.xlsx

### Sheet: Description
Supplementary Table S4: RGR and MIS beta regression models using various networks

### Sheet: RGR as response variable
P. berghei study – Relative Growth Rate of P. berghei mutants
	Degree (DG)		Eigen centrality (EC)		Betweenness (BW)		DG + EC		DG + BW
	effect size; pval	AIC	effect size; pval	AIC	effect size; pval	AIC	effect size; pval	AIC	Effect size; pval	AIC
Intra-parasitic network	9.9929e-01; 3.2192e-54	-5665.12	2.3565e-01; 5.5958e-59	-5689.94	9.9997e-01; 3.4375e-02	-5425.77	1.0005e+00; 4.2981e-02 / 9.8758e-02; 1.2769e-07	-5692.21	9.9928e-01; 4.5914e-54 / 1e+00; 2.9817e-01	-5664.14
Overall network - Relative Growth Rate of P. berghei mutants
	Degree (DG)		Eigen centrality (EC)		Betweenness (BW)		DG + EC		DG + BW
	effect size; pval	AIC	effect size; pval	AIC	effect size; pval	AIC	effect size; pval	AIC	Effect size; pval	AIC
Intra-parasitic network	0.9996679; 1.353e-21	-5516.81	0.2782042; 1.207e-23	-5526.2	0.9997681; 4.957e-04	-5433.27	1.00098; 6.583e-04 / 0.007803; 4.665e-06	-5535.68	0.9995658; 4.118e-22 / 1.000311; 2.455e-04	-5527.7
Blood core network – Relative Growth Rate of P. berghei mutants
	Degree (DG)		Eigen centrality (EC)		Betweenness (BW)		DG + EC		DG + BW
	effect size; pval	AIC	effect size; pval	AIC	effect size; pval	AIC	effect size; pval	AIC	Effect size; pval	AIC
Intra-parasitic network	0.9993932; 2.614e-48	-5610.32	0.3738; 6.588e-41	-5572.83	0.999995; 2.987e-01	-5396.51	0.9976566; 3.227e-17 / 26.71299; 1.511e-10	-5656.41	0.9993982; 3.876e-49 / 1.000009; 2.370e-01	-5609.72
P. falciparum study (Indonesia) – Relative Growth Rate of P. berghei mutants
	Degree (DG)		Eigen centrality (EC)		Betweenness (BW)		DG + EC		DG + BW
	effect size; pval	AIC	effect size; pval	AIC	effect size; pval	AIC	effect size; pval	AIC	Effect size; pval	AIC
Intra-parasitic network	9.9953e-01; 2.1262e-30	-5473.69	4.3485e-01; 1.8216e-03	-5430.7	0.999995; 5.381e-01	-5421.21	0.9976; 9.076e-20 / 22.348; 6.792e-12	-5486.1	0.00216; 1.397e-48 / 1e+00; 2.4333e-01	-5473.12
P. falciparum study (Gambia) – Relative Growth Rate of P. berghei mutants
	Degree (DG)		Eigen centrality (EC)		Betweenness (BW)		DG + EC		DG + BW
	effect size; pval	AIC	effect size; pval	AIC	effect size; pval	AIC	effect size; pval	AIC	Effect size; pval	AIC
Intra-parasitic network	9.9953e-01; 2.1262e-30	-5451.62	4.7443e-01; 3.509e-26	-5431.05	1e+00; 9.159e-02	-5323.03	9.9819e-01; 1.5531e-11 / 1.0215e+01; 4.2377e-07	-5475.78	9.9952e-01; 6.6932e-31 / 1e+00; 1.1672e-02	-5454.26

### Sheet: MIS as response variable
P. berghei study – Mutation Index Score of P. falciparum mutants
	Degree (DG)		Eigen centrality (EC)		Betweenness (BW)		DG + EC		DG + BW
	effect size; pval	AIC	effect size; pval	AIC	effect size; pval	AIC	effect size; pval	AIC	Effect size; pval	AIC
Intra-parasitic network	9.9964e-01; 7.0025e-16	-12115	4.7031e-01; 3.4889e-18	-12125.8	1e+00; 8.6266e-01	-12048.8	1.0005e+00; 1.7405e-02 / 1.6921e-01; 4.7145e-05	-12129.5	9.9962e-01; 7.2409e-17 / 1e+00; 5.4088e-02	-12116.5
Overall network - Mutation Index Score of P. falciparum mutants
	Degree (DG)		Eigen centrality (EC)		Betweenness (BW)		DG + EC		DG + BW
	effect size; pval	AIC	effect size; pval	AIC	effect size; pval	AIC	effect size; pval	AIC	Effect size; pval	AIC
Intra-parasitic network	0.999918; 1.858e-02	-12054.5	0.6583; 1.050e-03	-12059.7	1.000236; 2.065e-04	-12062.9	1.002153; 2.807e-14 / 0.000249; 1.837e-15	-12113.8	0.9997154; 1.633e-10 / 1.000578; 1.209e-12	-12101
Blood core network – Mutation Index Score of P. falciparum mutants
	Degree (DG)		Eigen centrality (EC)		Betweenness (BW)		DG + EC		DG + BW
	effect size; pval	AIC	effect size; pval	AIC	effect size; pval	AIC	effect size; pval	AIC	Effect size; pval	AIC
Intra-parasitic network	0.9997019; 1.494e-13	-12098.1	0.5996025; 7.172e-13	-12094.8	NA	NA	0.9995148; 5.430e-02 / 1.39907; 4.510e-01	-12096.7	0.9996791; 2.940e-15 / 1.000036; 2.221e-07	-12119.8
P. falciparum study (Indonesia) – Mutation Index Score of P. falciparum mutants
	Degree (DG)		Eigen centrality (EC)		Betweenness (BW)		DG + EC		DG + BW
	effect size; pval	AIC	effect size; pval	AIC	effect size; pval	AIC	effect size; pval	AIC	Effect size; pval	AIC
Intra-parasitic network	9.8067e-01; 3.1173e-11	-12091.6	3.8582e-01; 4.6915e-04	-12060.6	1e+00; 5.1006e-01	-12049.2	9.7291e-01; 1.4709e-09 / 2.6172e+00; 2.097e-02	-12094.8	9.8059e-01; 3.6985e-11 / 1e+00; 8.3315e-01	-12089.6
P. falciparum study (Gambia) – Mutation Index Score of P. falciparum mutants
	Degree (DG)		Eigen centrality (EC)		Betweenness (BW)		DG + EC		DG + BW
	effect size; pval	AIC	effect size; pval	AIC	effect size; pval	AIC	effect size; pval	AIC	Effect size; pval	AIC
Intra-parasitic network	9.9974e-01; 3.9936e-11	-12032.8	6.348e-01; 3.4743e-11	-12033	1e+00; 2.0708e-03	-11997.1	9.9989e-01; 6.8755e-01 / 7.5855e-01; 5.3729e-01	-12031.2	9.9973e-01; 2.0299e-11 / 1e+00; 5.4245e-04	-12039.5
